# Calibrating and documenting host-switching and evolution of incompatibility loci for two closely related *Wolbachia* clades

**DOI:** 10.64898/2026.02.13.705778

**Authors:** J. Dylan Shropshire, William R. Conner, Dan Vanderpool, Ary A. Hoffmann, Michael Turelli, Brandon S. Cooper

## Abstract

Maternally inherited *Wolbachia* alphaproteobacteria are the most common arthropod endosymbionts.

Often *Wolbachia* spread to high frequencies through cytoplasmic incompatibility, in which *cif* loci act through sperm to kill embryos lacking *Wolbachia*. Closely related *Wolbachia* with diverse *cif* loci often associate with anciently diverged hosts, but the timescale of associations remains uncertain. We produce new calibrations based on filarial nematodes with vertically inherited *Wolbachia* that codiverge with their hosts. Applying these calibrations to *Wolbachia* variants closely related to pathogen-blocking *w*Mel from *Drosophila melanogaster*, we demonstrate that over a timescale of 1–2 million years, a core set of single-copy *Wolbachia* loci evolve largely through bifurcation rather than by gene exchange with distant *Wolbachia*. Dating bifurcating core genomes, we show that “*w*Mel-like” *Wolbachia* diverged 2.1×10^5^–2.4×10^6^ years inhabit dipteran and hymenopteran hosts diverged more than 10^8^ years. Previous published analysis of variants related to *w*Ri from *D. simulans*, the first *Wolbachia* found in a drosophilid, concluded that “*w*Ri-like” *Wolbachia* spread among different *Drosophila* in tens of thousands of years.

However, our new calibrations suggest these estimates from a mutation-based calibration underestimated *w*Ri-like spread by about a factor of seven. In addition, *cif* exchanges between *w*Mel-like and *w*Ri-like *Wolbachia* genomes have occurred over ∼10^4^–10^6^ years. Comparing intact *cif* loci found in various *Wolbachia*, we find function-preserving selection in their evolution. We discuss these results in light of theoretical predictions concerning selection on cytoplasmic incompatibility phenotypes within and among host lineages. The *w*Mel variants analyzed may offer new options for *Wolbachia*-based biocontrol efforts.

**Article Summary:** Maternally transmitted *Wolbachia* endosymbionts associate with many arthropods. Closely related *Wolbachia* are known to occupy anciently diverged hosts, but the timescale of associations remains uncertain. Using genomic data from obligate *Wolbachia* codiverging with filarial nematodes, we calibrate *Wolbachia* molecular evolution. *w*Mel-like variants that diverged about 10^4^–10^6^ years ago occur in hosts that diverged more than 10^8^ years ago. Incompatibility loci move even more rapidly among these *Wolbachia* genomes. As these variants diverge, selection occurred on loci involved in both inducing and protecting against cytoplasmic incompatibility. These results elucidate *Wolbachia* host-range and genome dynamics and provide potential material for applications.
