## Supplementary Tables for "Calibrating and documenting host-switching and evolution of incompatibility loci for two closely related *Wolbachia* clades": TableS1_genome_quality_table_FINAL.xlsx

### Sheet: TableSX_genome_quality_FINAL
Wolbachia	Host Genus	Host Species	Host Genome Accession	Wolbachia Genome Accession	Wolbachia Genome Quality (contigs)	Wolbachia Genome Quality (BUSCO)	Footnotes
wSan	Drosophila	santomea	GCA_016746245.2	GCA_018467135.1	Complete	181 complete; 0 duplicated; 2 fragmented	a
wYak	Drosophila	yakuba	GCF_000005975.2	GCA_018467115.1	Complete	181 complete; 0 duplicated; 2 fragmented	c
wTeis	Drosophila	teissieri	GCA_016746235.2	GCA_018689955.1	Complete	180 complete; 0 duplicated; 2 fragmented	c
wZta	Zaprionus	taronus	10.5061/dryad.866t1g1n3	GCF_033042245.1	144	180 complete; 1 duplicated; 2 fragmented	*
wZts	Zaprionus	tsacasi	GCA_018151455.1	GCF_032849005.1	Complete	182 complete; 0 duplicated; 2 fragmented	*
wMel	Drosophila	melanogaster	GCF_000001215.4	GCF_000008025.1	Complete	180 complete; 0 duplicated; 2 fragmented	b
wAu	Drosophila	simulans	GCA_018874695.1	GCA_017916175.1	Complete	181 complete; 0 duplicated; 2 fragmented	f
wTro	Drosophila	tropicalis	GCA_018151085.1	GCA_014129525.1	17	180 complete; 1 duplicated; 2 fragmented	a
wBor	Drosophila	borealis	10.5281/zenodo.7097272	GCA_014129615.1	39	179 complete; 1 duplicated; 2 fragmented	a
wInc	Drosophila	incompta	Direct transmission	GCA_001758565.1	Complete	171 complete; 0 duplicated; 6 fragmented	a,g
wAch	Drosophila	sp. aff. chauvacae	GCA_018903765.1	GCF_032848195.1	Complete	181 complete; 0 duplicated; 2 fragmented	*
wBocq	Drosophila	bocqueti	GCA_018905785.1	GCF_032584155.1	255	161 complete; 1 duplicated; 7 fragmented	*
wTris	Drosophila	tristis	GCA_018150885.1	GCF_028981745.1	127	179 complete; 1 duplicated; 2 fragmented	*
wRec	Drosophila	recens	Direct transmission	GCA_000742435.1	43	177 complete; 1 duplicated; 3 fragmented	a,g
wMal	Drosophila	malagassya	GCA_018874475.1	GCA_032584035.1	173	174 complete; 7 duplicated; 2 fragmented	*
wSeg	Drosophila	seguyi	GCA_008042675.1	GCA_032584075.1	207	179 complete; 1 duplicated; 2 fragmented	*
wSpa	Scaptomyza	pallida	N/A (Not used)	GCA_032584115.1	102	180 complete; 1 duplicated; 2 fragmented	*
wAra	Drosophila	arawakana	GCA_018151165.1	GCA_014129655.1	17	179 complete; 1 duplicated; 2 fragmented	a
wSbr	Sphyracephala	brevicornis	N/A (Not used)	GCA_902647005.1	160	172 complete; 1 duplicated; 3 fragmented	f
wDal	Diachasma	alloeum	N/A (Not used)	GCA_902646845.1	120	179 complete; 2 duplicated; 2 fragmented	d
wRi	Drosophila	simulans	GCA_016746395.2	GCF_000022285.1	Complete	181 complete; 0 duplicated; 2 fragmented	a
wAno	Drosophila	anomalata	10.5061/dryad.4kt079g	10.5061/dryad.4kt079g	136	180 complete; 1 duplicated; 3 fragmented	f
wPan	Drosophila	pandora	10.5061/dryad.4kt079g	10.5061/dryad.4kt079g	133	180 complete; 1 duplicated; 3 fragmented	f
wAna	Drosophila	ananassae	GCA_000005115.1	GCA_000167475.1	Complete	182 complete; 0 duplicated; 2 fragmented	b
wSuz	Drosophila	suzukii	GCA_000472105.1	GCF_000333795.1	110	181 complete; 1 duplicated; 2 fragmented	a
wSpc	Drosophila	subpulchrella	GCA_014743375.2	GCA_002300525.1	116	181 complete; 1 duplicated; 2 fragmented	a
wAur	Drosophila	auraria	10.5061/dryad.4kt079g	GCF_017916175.1	132	180 complete; 1 duplicated; 3 fragmented	a
wTri	Drosophila	triauraria	10.5061/dryad.4kt079g	GCA_014129515.1	19	180 complete; 1 duplicated; 3 fragmented	a
wNfla	Nomada	flava	GCA_951802745.1	GCA_001675695.1	196	177 complete; 2 duplicated; 4 fragmented	a
wNfe	Nomada	ferruginata	GCA_963583965.1	GCA_001675785.1	197	175 complete; 3 duplicated; 5 fragmented	a
wNleu	Nomada	leucophthalma	Direct transmission	GCA_001675715.1	216	178 complete; 1 duplicated; 4 fragmented	a,g
wNpa	Nomada	panzeri	GCA_951802685.1	GCA_001675775.1	165	171 complete; 6 duplicated; 4 fragmented	a
wBic	Drosophila	bicornuta	Not uploaded yet	GCF_044752425.1	140	179 complete; 1 duplicated; 1 fragmented	*,g
wBarb	Drosophila	barbarae	GCA_018874595.1	GCF_044752445.1	290	175 complete; 1 duplicated; 1 fragmented	*
wOo	Onchocerca	ochengi	GCA_000950515.2	GCA_000306885.1	Complete	165 complete; 0 duplicated; 6 fragmented	a
wOv	Onchocerca	volvulus	GCA_000499405.2	GCA_000530755.1	Complete	166 complete; 0 duplicated; 4 fragmented	a
wDimm	Dirofilaria	immitis	GCA_024305405.1	GCA_013365455.1	Complete	168 complete; 0 duplicated; 8 fragmented	a
wBm	Brugia	malayi	GCA_000002995.5	GCA_000008385.1	Complete	175 complete; 0 duplicated; 4 fragmented	a
wBp	Brugia	pahangi	GCA_900618355.1	GCA_012030695.1	Complete	173 complete; 0 duplicated; 7 fragmented	a
wWb	Wuchereria	bancrofti	GCA_005281725.1	GCA_002204235.2	100	166 complete; 1 duplicated; 10 fragmented	a
wLs	Litomosoides	sigmodontis	N/A (Not used)	GCF_013365435.1	Complete	168 complete; 1 duplicated; 8 fragmented	a
N/A	Drosophila	hydei	GCA_003285905.2	N/A	N/A	N/A	e
N/A	Drosophila	virili	GCA_003285735.2	N/A	N/A	N/A	e
N/A	Drosophila	jambulina	GCA_008042695.1	N/A	N/A	N/A	e
*New genomes.
aGenomes used in the study by Vancaester and Blaxter (2023).
bAlternative complete genomes for strains included in the study by Vancaester and Blaxter (2023).
cGenomes from Baiao et al. 2021 of relatively higher quality than those from the study of Vancaester and Blaxter (2023).
dGenome from the study of Scholz et al. (2020) that produced the highest quality Wolbachia assembly.
eDrosophila genomes included to estimate the divergence times of some wMel-like Wolbachia host species. See Table 2.
fOther genomes included in our study.
gHost data transmitted to us directly from the authors that we have permission to release. This will occur when NCBI begins processing new submissions. Link to the data for review is provided below.
hHost data that we produced, but that has not yet been released. This will occur when NCBI begins processing new submissions. Link to the data for review is provided below.
Unreleased data available at: https://www.dropbox.com/scl/fo/i8ds2j07fdlrmfx1s70q4/ABuGTyNpbV5WDGYFqXaY0M0?rlkey=3ky57qrssiksxjbodpowl1j3j&st=az8zf6xt&dl=0
