## Supplementary Tables for "Calibrating and documenting host-switching and evolution of incompatibility loci for two closely related *Wolbachia* clades": TableS2_gcf_table.xlsx

### Sheet: Sheet1
Node	Split	gCF	gDF1	gDF2	Decisive genes (N)	Uninformative genes (N)	Gene tree collapse threshold (BS %)
(wTri,wRi)	(wTri,wRi) | (wHa, wAu, wMel, wBic, wBar)	1	0	0	323	119	50
(wAu,wMel)	(wAu,wMel) | (wBic, wBar, wHa, wRi, wTri)	0.992806	0.00719424	0	278	164	50
(wBarb,wBic)	(wBarb,wBic) | (wMel, wAu, wHa, wRi, wTri)	0.574586	0.19337	0.232044	181	261	50
(wHa,(wTri,wRi)) AND ((wAu,wMel),(wBic,wBarb))	(wHa, wTri, wRi) | (wMel, wAu, wBic, wBar)	0.517588	0.221106	0.261307	199	243	50
(wTri,wRi)	(wTri,wRi) | (wHa, wAu, wMel, wBic, wBar)	1	0	0	312	130	70
(wAu,wMel)	(wAu,wMel) | (wBic, wBar, wHa, wRi, wTri)	1	0	0	264	178	70
(wBarb,wBic)	(wBarb,wBic) | (wMel, wAu, wHa, wRi, wTri)	0.585034	0.197279	0.217687	147	295	70
(wHa,(wTri,wRi)) AND ((wAu,wMel),(wBic,wBarb))	(wHa, wTri, wRi) | (wMel, wAu, wBic, wBar)	0.546512	0.197674	0.255814	172	270	70
(wTri,wRi)	(wTri,wRi) | (wHa, wAu, wMel, wBic, wBar)	1	0	0	296	146	80
(wAu,wMel)	(wAu,wMel) | (wBic, wBar, wHa, wRi, wTri)	1	0	0	244	198	80
(wBarb,wBic)	(wBarb,wBic) | (wMel, wAu, wHa, wRi, wTri)	0.583333	0.204545	0.212121	132	310	80
(wHa,(wTri,wRi)) AND ((wAu,wMel),(wBic,wBarb))	(wHa, wTri, wRi) | (wMel, wAu, wBic, wBar)	0.541935	0.193548	0.264516	155	287	80
(wTri,wRi)	(wTri,wRi) | (wHa, wAu, wMel, wBic, wBar)	1	0	0	271	171	95
(wAu,wMel)	(wAu,wMel) | (wBic, wBar, wHa, wRi, wTri)	1	0	0	204	238	95
(wBarb,wBic)	(wBarb,wBic) | (wMel, wAu, wHa, wRi, wTri)	0.58427	0.224719	0.191011	89	353	95
(wHa,(wTri,wRi)) AND ((wAu,wMel),(wBic,wBarb))	(wHa, wTri, wRi) | (wMel, wAu, wBic, wBar)	0.565217	0.182609	0.252174	115	327	95
