## Supplementary Tables for "Calibrating and documenting host-switching and evolution of incompatibility loci for two closely related *Wolbachia* clades": TableS5_52_geneloc_table.xlsx

### Sheet: TableS1_52_genelocs
Gene	Topology	wMel_position	wAu_position	wRi_position	wHa_position	Fraction_informative_sites	Total_estimated_subs_site
RefSeq_WP_012673039.1	A1	20693 (1)	20750 (1)	20819 (1)	20773 (1)	0.00692895	0.0070545
RefSeq_WP_012673079.1	A9	75578 (2)	148614 (6)	169632 (6)	160647 (6)	0.0860307	0.103226
RefSeq_WP_010962365.1	A14	94147 (3)	128879 (5)	148436 (5)	140797 (5)	0.0550605	0.0685617
RefSeq_WP_038228022.1	A2	144809 (4)	80516 (4)	95527 (4)	84503 (2)	0.0344828	0.0389663
RefSeq_WP_010962402.1	A8	147586 (5)	77553 (3)	92564 (3)	87280 (3)	0.0408958	0.0464155
RefSeq_WP_010962413.1	A9	159536 (6)	66073 (2)	81182 (2)	99639 (4)	0.0527273	0.0596411
RefSeq_WP_010962444.1	A2	207285 (7)	213508 (8)	216135 (7)	212306 (8)	0.0472103	0.0661026
RefSeq_WP_022626228.1	A1	215048 (8)	206987 (7)	223884 (8)	205793 (7)	0.0384326	0.0593019
RefSeq_WP_010962500.1	P	282028 (9)	313694 (9)	525986 (18)	648965 (18)	0.0573678	0.0622692
RefSeq_WP_010962503.1	P	287206 (10)	318872 (10)	494303 (17)	619527 (17)	0.0175651	0.0223437
RefSeq_WP_010962519.1	A2	310942 (11)	347940 (11)	488612 (16)	615448 (16)	0.0394052	0.0418159
RefSeq_WP_010082532.1	P	328123 (12)	365049 (12)	473759 (15)	598518 (15)	0.0156827	0.0177528
RefSeq_WP_010962537.1	A2	347128 (13)	384111 (13)	454741 (14)	580211 (14)	0.0291751	0.0317043
RefSeq_WP_010962546.1	A1	358418 (14)	395393 (14)	443671 (13)	568925 (13)	0.0412574	0.0517802
RefSeq_WP_010082514.1	A3	373469 (15)	411385 (15)	426208 (12)	554060 (12)	0.0439306	0.0552079
RefSeq_WP_010962597.1	P	426165 (16)	463940 (16)	321582 (10)	394854 (10)	0.044708	0.0539169
RefSeq_WP_010962626.1	A6	465675 (17)	504280 (17)	274769 (9)	354974 (9)	0.0768194	0.0948906
RefSeq_WP_022626296.1	P	534345 (18)	551181 (18)	388959 (11)	523500 (11)	0.0447032	0.0595262
RefSeq_WP_010962736.1	A3	638560 (19)	559051 (19)	533559 (19)	672408 (19)	0.0543478	0.0579182
RefSeq_WP_010962779.1	A8	684450 (20)	683951 (20)	702984 (20)	716260 (20)	0.0129151	0.0138871
RefSeq_WP_010962850.1	A1	780348 (21)	779463 (21)	840444 (21)	813793 (21)	0.0716535	0.0983471
RefSeq_WP_010962853.1	A6	782353 (22)	781468 (22)	842564 (22)	815790 (22)	0.0417219	0.0453939
RefSeq_WP_010962860.1	A3	789569 (23)	788684 (23)	849882 (23)	822957 (23)	0.0227385	0.0259296
RefSeq_WP_010962877.1	A1	810036 (24)	809160 (24)	872664 (24)	902908 (28)	0.0489443	0.059583
RefSeq_WP_010962891.1	A5	836761 (25)	836016 (25)	901014 (25)	888487 (24)	0.0435967	0.0474398
RefSeq_WP_010962892.1	A5	837154 (26)	836409 (26)	901407 (26)	888880 (25)	0.0722348	0.0810027
RefSeq_WP_010082408.1	P	840543 (27)	839797 (27)	904627 (27)	892106 (26)	0.0591327	0.0792535
RefSeq_WP_010962895.1	A6	843454 (28)	842708 (28)	907538 (28)	895017 (27)	0.0590452	0.0687298
RefSeq_WP_022626367.1	A5	850653 (29)	954576 (38)	934159 (29)	908576 (29)	0.103343	0.115536
RefSeq_WP_010962924.1	A12	882544 (30)	848790 (29)	946951 (30)	919747 (30)	0.0411155	0.0500818
RefSeq_WP_010962936.1	P	900008 (31)	969687 (39)	960587 (31)	933161 (31)	0.021648	0.0241784
RefSeq_WP_010082343.1	A13	910044 (32)	934592 (37)	965960 (32)	942905 (32)	0.0817844	0.0870352
RefSeq_WP_010962952.1	A4	925042 (33)	919516 (36)	985173 (33)	957702 (33)	0.0865874	0.128531
RefSeq_WP_010962955.1	P	927776 (34)	915919 (35)	987924 (34)	960447 (34)	0.0311634	0.0390904
RefSeq_WP_010962956.1	A1	929215 (35)	914558 (34)	989363 (35)	961886 (35)	0.0534407	0.0668434
RefSeq_WP_022626393.1	A10	939529 (36)	905099 (33)	1000815 (36)	971988 (36)	0.0489237	0.0524251
RefSeq_WP_010962962.1	P	941973 (37)	902148 (32)	1003061 (37)	974325 (37)	0.0618861	0.0828414
RefSeq_WP_010962977.1	A4	958612 (38)	1082861 (43)	1021399 (38)	987974 (38)	0.0640205	0.072253
RefSeq_WP_010962980.1	P	965367 (39)	1076250 (42)	1028183 (39)	994749 (39)	0.0340557	0.0363559
RefSeq_WP_010962995.1	A3	995981 (40)	1045142 (41)	1152950 (41)	1023624 (40)	0.0695856	0.0975919
RefSeq_WP_010963033.1	P	1043741 (41)	994917 (40)	1210902 (42)	1071844 (41)	0.0325064	0.0337644
RefSeq_WP_010963044.1	P	1060468 (42)	863450 (30)	1369302 (48)	1089660 (42)	0.0504087	0.0564596
RefSeq_WP_010963057.1	A5	1086910 (43)	889603 (31)	1143194 (40)	1116782 (43)	0.045625	0.0590396
RefSeq_WP_010963073.1	A7	1113592 (44)	1113370 (44)	1230022 (43)	1140960 (44)	0.0417362	0.0524405
RefSeq_WP_007548470.1	A7	1161042 (45)	1161006 (45)	1283150 (44)	1188652 (45)	0.035109	0.045358
RefSeq_WP_012673390.1	A2	1191715 (46)	1191657 (46)	1312396 (45)	1218113 (46)	0.0421875	0.0571007
RefSeq_WP_010963136.1	A4	1204656 (47)	1204601 (47)	1325440 (46)	1231036 (47)	0.0520646	0.0569486
RefSeq_WP_010963143.1	A12	1210917 (48)	1210924 (48)	1331813 (47)	1237246 (48)	0.0596745	0.0756472
RefSeq_WP_022626167.1	A4	1217905 (49)	1217913 (49)	1389996 (49)	1244514 (49)	0.0537691	0.0719254
RefSeq_WP_010963176.1	P	1255384 (50)	1256065 (50)	1429298 (50)	1283385 (50)	0.0689189	0.0830652
RefSeq_WP_010963177.1	A11	1257641 (51)	1258321 (51)	1435714 (51)	1285649 (51)	0.0337602	0.0420785
RefSeq_WP_010963178.1	P	1258910 (52)	1259590 (52)	1436983 (52)	1286918 (52)	0.0318143	0.0458479
