## Supplementary Tables for "Calibrating and documenting host-switching and evolution of incompatibility loci for two closely related *Wolbachia* clades": TableS6_wMel_genomes_top_20_genes_table.xlsx

### Sheet: mel_like_top_20_genes
Gene	Polymorphic_sites	Length	Fraction_polymorphic	Annotation
RefSeq_WP_006279576.1	15	355	0.0422535	NADH-quinone oxidoreductase subunit A
RefSeq_WP_010962738.1	43	1282	0.0335413	peptidase M48
RefSeq_WP_010962932.1	8	277	0.0288809	DNA-binding protein
RefSeq_WP_010963163.1	21	817	0.0257038	ribonuclease
RefSeq_WP_010962626.1	19	742	0.0256065	transcriptional regulator
RefSeq_WP_010962775.1	14	700	0.02	alpha/beta hydrolase
RefSeq_WP_007548528.1	8	409	0.0195599	DNA-directed RNA polymerase subunit omega
RefSeq_WP_010962751.1	4	205	0.0195122	50S ribosomal protein L29
RefSeq_WP_010081889.1	9	481	0.018711	peptidoglycan-associated lipoprotein
RefSeq_WP_006279859.1	13	703	0.0184922	ABC transporter ATP-binding protein
RefSeq_WP_006279181.1	5	286	0.0174825	30S ribosomal protein S19
RefSeq_WP_010962614.1	9	517	0.0174081	gamma carbonic anhydrase family protein
RefSeq_WP_050707719.1	5	295	0.0169492	transposase
RefSeq_WP_010962403.1	35	2071	0.0169	NADH-quinone oxidoreductase subunit G
RefSeq_WP_010962311.1	11	655	0.0167939	50S ribosomal protein L1
RefSeq_WP_010962304.1	14	850	0.0164706	P44/Msp2 family outer membrane protein
UniProtKB_P64382	6	370	0.0162162	putative HIT-like protein
RefSeq_WP_006279919.1	4	253	0.0158103	cold-shock protein
RefSeq_WP_006279347.1	5	319	0.015674	50S ribosomal protein L24
RefSeq_WP_010962615.1	5	322	0.015528	preprotein translocase subunit SecG
