## Supplementary Tables for "Calibrating and documenting host-switching and evolution of incompatibility loci for two closely related *Wolbachia* clades": TableS8_CI_refs_table.xlsx

### Sheet: Sheet1
Wolbachia Strain	Wolbchia Clade	Host Genus	Host Species	CI Phenotype	Phenotype Source
wSan	Mel-like	Drosophila	santomea	CI (study-dependent)	Zabalou et al. 2004; Zabalou et al. 2008; Cooper et al. 2017, Martinez et al. 2015
wYak	Mel-like	Drosophila	yakuba	CI (study-dependent)	Zabalou et al. 2004; Zabalou et al. 2008; Cooper et al. 2017, Martinez et al. 2015
wTeis	Mel-like	Drosophila	teissieri	CI (study-dependent, but supported by multiple studies)	Zabalou et al. 2004; Zabalou et al. 2008; Cooper et al. 2017, Martinez et al. 2015
wZta	Mel-like	Zaprionus	taronus	?	N/A
wZts	Mel-like	Zaprionus	tsacasi	?	N/A
wMel	Mel-like	Drosophila	melanogaster	CI	Hoffmann 1988
wAu	Mel-like	Drosophila	simulans	None	Hoffmann et al. 1996
wTro	Mel-like	Drosophila	tropicalis	None*	Martinez et al. 2015
wBor	Mel-like	Drosophila	borealis	None (causes MK)	Sheeley & McAllister 2009
wInc	Mel-like	Drosophila	incompta	?	N/A
wAch	Mel-like	Drosophila	sp. aff. chauvacae	?	N/A
wBocq	Mel-like	Drosophilafoo	bocqueti	CI	This study
wTris	Mel-like	Drosophila	tristis	?	N/A
wRec	Mel-like	Drosophila	recens	CI	Jaenike 2007
wMal	Mel-like	Drosophila	malagassya	?	N/A
wSeg	Mel-like	Drosophila	seguyi	CI	This study
wSpa	Mel-like	Scaptomyza	pallida	?	N/A
wAra	Mel-like	Drosophila	arawakana	CI*	Martinez et al. 2015
wSbr	Mel-like	Sphyracephala	brevicornis	?	N/A
wDal	Mel-like	Diachasma	alloeum	?	N/A
wRi	wRi-like	Drosophila	simulans	CI	Hoffmann et al. 1986
wAno	wRi-like	Drosophila	anomalata	CI	Turelli et al. 2018
wPan	wRi-like	Drosophila	pandora	CI	Richardson et al. 2016
wAna	wRi-like	Drosophila	ananassae	CI	Bourtzis et al. 1996
wSuz	wRi-like	Drosophila	suzukii	CI	Hamm et al. 2014
wSpc	wRi-like	Drosophila	subpulchrella	None	Hamm et al. 2014
wAur	wRi-like	Drosophila	auraria	CI	Bourtzis et al. 1996
wTri	wRi-like	Drosophila	triauraria	CI	Turelli et al. 2018
