## Supplementary Tables for "Calibrating and documenting host-switching and evolution of incompatibility loci for two closely related *Wolbachia* clades": TableS9_wo_cif_summary_table.xlsx

### Sheet: Sheet2
Wolbachia variant	Woviruses copies (N)	Wovirus types represented	cif operons (N)	cif types represented	Notes
wZta	4	sr2WO (1), sr3WO (3)	3*	I (2), IV (1)	*Does not include one Type IV cifB copy that does not also have an associated cifA copy (Fig. 4)
wTeis	3	sr2WO (1), sr3WO (2)	2	I (1), IV (1)
wYak	4	sr2WO (1), sr3WO (3)	3	I (1), IV (2)
wSan	4	sr2WO (1), sr3WO (3)	3	I (1), IV (2)
wMel	2	sr3WO (2)	1	I (1)
wZts	2	sr3WO (2)	1	I (1)
wDal	3	sr3WO (3)	3	I (2), V (1)
wInc	2	sr3WO (2)	1	I (1)
wBor	2	sr3WO (2)	2	I (1), V (1)
wSbr	3	sr3WO (3)	2	II (1), V (1)
wAra	3	sr3WO (3)	2	I (2)
wSpa	3	sr3WO (3)	2	I (1), II (1)
wMal	2	sr3WO (2)	1	I (1)
wSeg	2	sr3WO (2)	1	I (1)
wAch	2	sr3WO (2)	1	I (1)
wBocq	2	sr3WO (2)	1	I (1)
wTris	2	sr2WO (1), sr3WO (1)	1	I (1)
wRec	1	sr3WO (1)	1	I (1)
wRi	4	sr1WO (1), sr2WO (1), sr3WO (2)	3	I (2), II (1)
wAna	4	sr1WO (1), sr2WO (1), sr3WO (2)	3	I (2), II (1)
wAno	3	sr1WO (1), sr2WO (1), sr3WO (1)	2	I (1), II (1)
wPan	3	sr1WO (1), sr2WO (1), sr3WO (1)	2	I (1), II (1)
wSuz	4	sr1WO (1), sr2WO (1), sr3WO (2)	3	I (2), II (1)
wSpc	3	sr1WO (1), sr2WO (1), sr3WO (1)	2	I (1), II (1)
wAur	2	sr2WO (1), sr3WO (1)	2	I (1), V (1)
wTri	2	sr2WO (1), sr3WO (1)	2	I (1), V (1)
