## Supplementary Tables for "Calibrating and documenting host-switching and evolution of incompatibility loci for two closely related *Wolbachia* clades": TableS11_codeml_pairwise_omega_table.xlsx

### Sheet: Sheet1
Pair	cifA-intact-omega	cifB-intact-omega
wDal-wMel	0.257	0.336
wSpa-wMel	0.304	0.356
wSpa-wDal	0.298	0.369
wZta-wMel	0.309	0.358
wZta-wDal	0.333	0.368
wZta-wSpa	0.384	0.455
Pair 1	cifA-intact-omega	Pair2	cifA-disrupted-omega
wDal-wMel	0.257	wBic-wAch	0.353
wSpa-wMel	0.304	wNFa-wAch	0.312
wSpa-wDal	0.298	wNFa-wBic	0.334
wZta-wMel	0.309	wStv-wAch	0.271
wZta-wDal	0.333	wStv-wBic	0.381
wZta-wSpa	0.384	wStv-wNFa	0.378
