## Supplementary Tables for "Calibrating and documenting host-switching and evolution of incompatibility loci for two closely related *Wolbachia* clades": TableS12_codeml_models_table.xlsx

### Sheet: Sheet 1
gene	partition	site_range	model	lnL	parameters
cifB intact	NA	1–1174	M0	-9730.9	w=0.390
cifB intact	NA	1–1174	Branch	-9729.63	(wMel: 0.339662, (wSpa: 0.435453, wZta: 0.446837):0.368817, wDal:0.347561)
cifB intact	NA	1–1174	M1a	-9629.18	p0=0.606 (w0=0.099), p1=0.394 (w1=1)
cifB intact	NA	1–1174	M2a	-9613.01	p0=0.585 (w0=0.107), p1=0.389 (w1=1), p2=0.026 (w2=9.60)
cifB intact	NA	1–1174	M7	-9633.63	w grid: 0.00001, 0.00174, 0.01853, 0.08507, 0.24485, 0.49714, 0.75622, 0.92427, 0.98887, 0.99983
cifB intact	NA	1–1174	M8	-9614.02	w0 grid: 0.00010, 0.00549, 0.03490, 0.11423, 0.26164, 0.46806, 0.68932, 0.86732, 0.96767, 0.99861; w1=8.26; p1=0.032
cifA intact	1	1–146	M0	-1277.33	w=0.215
cifA intact	1	1–146	Branch	-1275.94	((wDal:0.254017, wMel:0.138129):0.32699, wZta:0.348507, wSpa:NA)
cifA intact	1	1–146	M1a	-1264.58	p0=0.750, w0=0.096, p1=0.250, w1=1
cifA intact	1	1–146	M2a	-1264.37	p0=0.751, w0=0.097, p1=0.239, w1=1, p2=0.010, w2=15.04
cifA intact	1	1–146	M7	-1266.25	w grid: 0.00161, 0.01557, 0.04485, 0.09042, 0.15341, 0.23537, 0.33858, 0.46671, 0.62672, 0.83730
cifA intact	1	1–146	M8	-1264.5	w0 grid: 0.06525, 0.07924, 0.08839, 0.09615, 0.10345, 0.11083, 0.11876, 0.12797, 0.14003, 0.16164; p1=0.217; w1=1.25
cifA intact	2	147–475	M0	-2504.41	w=0.380
cifA intact	2	147–475	Branch	-2503.24	((wDal:0.281428, wZta:0.446176):0.350006, wMel:0.515794, wSpa:0.304689)
cifA intact	2	147–475	M1a	-2485.26	p0=0.633, w0=0.090, p1=0.367, w1=1
cifA intact	2	147–475	M2a	-2482.35	p0=0.660, w0=0.121, p1=0.314, w1=1, p2=0.026, w2=7.00
cifA intact	2	147–475	M7	-2485.67	w grid: 0.00000, 0.00013, 0.00362, 0.03119, 0.14520, 0.41464, 0.74608, 0.94133, 0.99482, 0.99997
cifA intact	2	147–475	M8	-2481.99	w0 grid: 0.00032, 0.00831, 0.03748, 0.09956, 0.20202, 0.34524, 0.51990, 0.70564, 0.87202, 0.98134; p1=0.032; w1=6.31
cifA disrupted	1	1–87	M0	-721.87	w=0.265
cifA disrupted	1	1–87	Branch	-718.75	(wBic:0.712942, wAch:0.451015, (wStv:NA, wNFa:NA):0.146171)
cifA disrupted	1	1–87	M1a	-714.71	p0=0.633, w0=0.075, p1=0.367, w1=1
cifA disrupted	1	1–87	M2a	-714.71	p0=0.633, w0=0.075, p1=0.259, w1=1, p2=0.107, w2=1.000
cifA disrupted	1	1–87	M7	-714.76	w grid:0.00004, 0.00255, 0.01804, 0.06434, 0.16118, 0.31940, 0.52718, 0.74363, 0.91225, 0.99266
cifA disrupted	1	1–87	M8	-714.55	w0 grid: 0.00009, 0.00395, 0.02245, 0.06964, 0.15866, 0.29652, 0.47787, 0.68030, 0.86454, 0.98192; p1=0.0160; w1=6.51
cifA disrupted	2	88–474	M0	-3722.74	w=0.390
cifA disrupted	2	88–474	Branch	-3722.25	(wBic:0.466143, wStv:0.361882, (wNFa:0.373447, wAch:0.369008):0.340513)
cifA disrupted	2	88–474	M1a	-3682.68	p0=0.558, w0=0.096, p1=0.442, w1=1
cifA disrupted	2	88–474	M2a	-3680.43	p0=0.543, w0=0.097, p1=0.441, w1=1, p2=0.016, w2=12.70
cifA disrupted	2	88–474	M7	-3682.97	w grid: 0.00009, 0.00555, 0.03764, 0.12755, 0.29535, 0.52212, 0.74647, 0.90570, 0.98126, 0.99947
cifA disrupted	2	88–474	M8	-3679.87	w0 grid:0.00023, 0.00900, 0.04825, 0.14069, 0.29595, 0.49808, 0.70568, 0.87110, 0.96681, 0.99837; p1=0.022; w1=8.39
