## Supplementary Tables for "Calibrating and documenting host-switching and evolution of incompatibility loci for two closely related *Wolbachia* clades": TableS13_codeml_LRT_table.xlsx

### Sheet: Sheet 1
gene	partition	site_range	comparison	lnL_null	lnL_alt	2ΔlnL	df	p_value
cifB intact	NA	1–1174	M0 vs Branch	-9730.9	-9729.63	2.54	3	0.468106
cifB intact	NA	1–1174	M0 vs M1a	-9730.9	-9629.18	203.44	1	0
cifB intact	NA	1–1174	M1a vs M2a	-9629.18	-9613.01	32.34	2	9.4942e-08
cifB intact	NA	1–1174	M7 vs M8	-9633.63	-9614.02	39.22	2	3.04428e-09
cifA intact	1	1–146	M0 vs Branch	-1277.33	-1275.94	2.78	3	0.426803
cifA intact	1	1–146	M0 vs M1a	-1277.33	-1264.58	25.5	1	4.42383e-07
cifA intact	1	1–146	M1a vs M2a	-1264.58	-1264.37	0.42	2	0.810584
cifA intact	1	1–146	M7 vs M8	-1266.25	-1264.5	3.5	2	0.173774
cifA intact	2	147–475	M0 vs Branch	-2504.41	-2503.24	2.34	3	0.504901
cifA intact	2	147–475	M0 vs M1a	-2504.41	-2485.26	38.3	1	6.06626e-10
cifA intact	2	147–475	M1a vs M2a	-2485.26	-2482.35	5.82	2	0.0544757
cifA intact	2	147–475	M7 vs M8	-2485.67	-2481.99	7.36	2	0.025223
cifA disrupted	1	1–87	M0 vs Branch	-721.87	-718.75	6.24	3	0.1005
cifA disrupted	1	1–87	M0 vs M1a	-721.87	-714.71	14.32	1	0.000154218
cifA disrupted	1	1–87	M1a vs M2a	-714.71	-714.71	0	2	1
cifA disrupted	1	1–87	M7 vs M8	-714.76	-714.55	0.42	2	0.810584
cifA disrupted	2	88–474	M0 vs Branch	-3722.74	-3722.25	0.98	3	0.806091
cifA disrupted	2	88–474	M0 vs M1a	-3722.74	-3682.68	80.12	1	0
cifA disrupted	2	88–474	M1a vs M2a	-3682.68	-3680.43	4.5	2	0.105399
cifA disrupted	2	88–474	M7 vs M8	-3682.97	-3679.87	6.2	2	0.0450492
