## Supplementary Tables for "Calibrating and documenting host-switching and evolution of incompatibility loci for two closely related *Wolbachia* clades": TableS14_sites_BEB_supported.xlsx

### Sheet: Sheet1
Gene	Partition	Site Range	Site (BEB P ≥ 0.95)	Models that support (M2a/M8)	Codons observed	MNM-like
cifB intact	NA	1–1174	224	M8	CAT, AGG, AGA, GAG	Yes
cifB intact	NA	1–1174	256	Both	GGA, TCT, TCT, AGA	Yes
cifB intact	NA	1–1174	258	Both	AAT, CGA, CGA, TAC	Yes
cifB intact	NA	1–1174	341	Both	TGG, GGA, TTT, AGG	Yes
cifA intact	2	147-475	171	M8	GTA, GTA, TCA, TCA	Yes
cifA intact	2	147-475	390	M8	GTC, AAG, GTC, AGG	Yes
