## Supplementary Tables for "Calibrating and documenting host-switching and evolution of incompatibility loci for two closely related *Wolbachia* clades": TableS15_IS_flanking_cifs_table.xlsx

### Sheet: A
Wolbachia variant	cif type	5' transposases within 10kbp	Distance between cif and 5' transposases (bp)	Genes between cif and 5' transposases (N)	3' transposases within 10kbp	Genes between cif and 3' transposases (bp)	Genes between cif and 3' transposases (N)
wZta	T1_1	Rpn_family_recombination-promoting_nuclease/putative_transposase	3915	3	IS5-like_element_ISWpi1_family_transposase	6746	6
wZta	T1_2	Rpn_family_recombination-promoting_nuclease/putative_transposase	144	1	N/A	N/A	N/A
wZta	T4	N/A	N/A	N/A	IS5-like_element_ISWpi1_family_transposase	877	3
wTeis	T1	Rpn_family_recombination-promoting_nuclease/putative_transposase	3915	3	IS5_family_transposase	4039	1
wTeis	T4	IS5_family_transposase; Rpn_family_recombination-promoting_nuclease/putative_transposase	581; 9367	0;4	N/A	N.A	N/A
wSan	T1	Rpn_family_recombination-promoting_nuclease/putative_transposase	3915	3	IS5_family_transposase; IS5_family_transposase	4039;4958	1;2
wSan	T4_1	IS5_family_transposase	581	0	N/A	N/A	N/A
wSan	T4_2	IS5_family_transposase; IS5_family_transposase	581;1033	0;1	N/A	N/A	N/A
wYak	T1	Rpn_family_recombination-promoting_nuclease/putative_transposase	3915	3	IS5_family_transposase	4039	1
wYak	T4_1	IS5_family_transposase; IS5_family_transposase	581;1033	0;1	N/A	N/A	N/A
wYak	T4_2	IS5_family_transposase	581	0	N/A	N/A	N/A
wMel	T1	Rpn_family_recombination-promoting_nuclease/putative_transposase	3915	3	N/A	N/A	N/A
wZts	T1	Rpn_family_recombination-promoting_nuclease/putative_transposase	3915	3	N/A	N/A	N/A
wDal	T1_1	Rpn_family_recombination-promoting_nuclease/putative_transposase	3915	4	N/A	N/A	N/A
wDal	T5	N/A	N/A	N/A	Rpn_family_recombination-promoting_nuclease/putative_transposase	8792	3
wInc	T1	Rpn_family_recombination-promoting_nuclease/putative_transposase	3915	3	N/A	N/A	N/A
wBor	T1	Rpn_family_recombination-promoting_nuclease/putative_transposase	3952	5	N/A	N/A	N/A
wAra	T1_1	Rpn_family_recombination-promoting_nuclease/putative_transposase	3915	4	N/A	N/A	N/A
wAra	T1_2	N/A	N/A	N/A	IS5_family_transposase	5730	3
wSpa	T1	Rpn_family_recombination-promoting_nuclease/putative_transposase	824	2	IS5-like_element_ISWpi1_family_transposase;IS5-like_element_ISWpi1_family_transposase	8742;9233	7;8
wSpa	T2	Rpn_family_recombination-promoting_nuclease/putative_transposase	273	1	N/A	N/A	N/A
wMal	T1	Rpn_family_recombination-promoting_nuclease/putative_transposase	3915	4	N/A	N/A	N/A
wAch	T1	Rpn_family_recombination-promoting_nuclease/putative_transposase	3904	6	N/A	N/A	N/A
wTris	T1	Rpn_family_recombination-promoting_nuclease/putative_transposase	3915	5	N/A	N/A	N/A
wRec	T1	Rpn_family_recombination-promoting_nuclease/putative_transposase	3915	4	N/A	N/A	N/A
wRi	T1_1	Rpn_family_recombination-promoting_nuclease/putative_transposase	3915	3	IS5-like_element_ISWpi1_family_transposase	9684	7
wRi	T1_2	Rpn_family_recombination-promoting_nuclease/putative_transposase	3915	3	IS5-like_element_ISWpi1_family_transposase	9684	7
wRi	T2	IS66_family_transposase;IS66-like_element_ISWen3_family_transposase;IS5-like_element_ISWpi1_family_transposase;IS5-like_element_ISWpi1_family_transposase	2006;3400;9076;9528	5;6;12;13	IS110_family_transposase	2639	3
wAna	T1	Rpn_family_recombination-promoting_nuclease/putative_transposase	3915	3	N/A	N/A	N/A
wAna	T2	IS5_family_transposase;IS5_family_transposase;IS66-like_element_ISWen3_family_transposase;IS66_family_transposase	9528;9076;3400;2006	12;11;5;4	IS110_family_transposase	2639	4
wAno	T2	IS66_family_transposase	2006	5	IS110_family_transposase	2639	3
wPan	T1	Rpn_family_recombination-promoting_nuclease/putative_transposase	3915	4	N/A	N/A	N/A
wPan	T2	IS66_family_transposase	2006	5	IS110_family_transposase	2639	3
wSuz	T1_1	Rpn_family_recombination-promoting_nuclease/putative_transposase	3915	3	N/A	N/A	N/A
wSuz	T1_2	Rpn_family_recombination-promoting_nuclease/putative_transposase	3915	3	N/A	N/A	N/A
wSuz	T2_1	IS66_family_transposase;IS66-like_element_ISWen3_family_transposase	2006;3400	4;5	N/A	N/A	N/A
wSuz	T2_2	N/A	N/A	N/A	IS110_family_transposase	2639	3
wSpc	T1	IS110_family_transposase;Rpn_family_recombination-promoting_nuclease/putative_transposase	5226;3915	5;3	N/A	N/A	N/A
wSpc	T2	IS110_family_transposase	212	2	IS110_family_transposase	2639	3
wTri	T1	Rpn_family_recombination-promoting_nuclease/putative_transposase;IS110-like_element_ISWen2_family_transposase;IS110-like_element_ISWen2_family_transposase	5152;2447;2055	6;3;2	N/A	N/A	N/A
wTri	T5	IS5_family_transposase_ISCaa6	383	2	Rpn_family_recombination-promoting_nuclease/putative_transposase	9026	3

### Sheet: B
NCBI annotations for Transposase variant	Occurrences (N)	Associated strains
IS110_family_transposase	8	wRi;wAna;wAno;wPan;wSuz;wSpc;wSpc;wSpc
IS110-like_element_ISWen2_family_transposase	2	wTri;wTri
IS5_family_transposase	15	wSan;wSan;wSan;wSan;wYak;wYak;wYak;wYak;wTeis;wTeis;wAra;wAna;wAna
IS5_family_transposase_ISCaa6	1	wTri
IS5-like_element_ISWpi1_family_transposase	8	wZta;wZta;wSpa;wSpa;wRi;wRi;wRi;wRi
IS66_family_transposase	5	wRi;wAna;wAno;wPan;wSuz
IS66-like_element_ISWen3_family_transposase	3	wRi;wAna;wSuz
Rpn_family_recombination-promoting_nuclease/putative_transposase	28	wZta;wZta;wTeis;wTeis;wSan;wYak;wMel;wZts;wDal;wDal;wInc;wBor;wAra;wSpa;wSpa;wMal;wAch;wTris;wRec;wRi;wRi;wAna;wPan;wSuz;wSuz;wSpc;wTri;wTri
