## Supplementary Tables for "Calibrating and documenting host-switching and evolution of incompatibility loci for two closely related *Wolbachia* clades": TableS16_cifA_sr_distance_table.xlsx

### Sheet: Sheet1
Wolbachia variant	cif type	Serine type	Distance between cifA and sr	Contig length
wAch	cifA-T1	sr3WO-WOMelB_1	7427	Complete
wAna	cifA-T1	sr3WO-WOMelB_2	8019	Complete
wAna	cifA-T2	sr1WO-WOCauB3	72321	Complete
wAno	cifA-T1	sr3WO-WOMelB	8019	20501
wAno	cifA-T2	N/A	N/A	17874
wAra	cifA-T1_1	sr3WO-WOMelB_1	9374	91248
wAra	cifA-T1_2	sr3WO-WOMelB_3	200002	276788
wAur	cifA-T1	sr3WO-WOMelB	8019	24276
wAur	cifA-T5	N/A	N/A	13748
wBocq	cifA-T1	sr3WO-WOMelB_1	7427	14350
wBor	cifA-T1	sr3WO-WOMelB_2	8056	368066
wBor	cifA-T5	sr3WO-WOMelB_1	8054	48765
wDal	cifA-T1_1	sr3WO-WOMelB_1	13770	105581
wDal	cifA-T1_2	N/A	N/A	8603
wDal	cifA-T5	sr3WO-WOMelB_1	22501	105581
wInc	cifA-T1	sr3WO-WOMelB_1	8019	Complete
wMal	cifA-T1	N/A	N/A	17177
wMel	cifA-T1	sr3WO-WOMelB_1	8019	Complete
wPan	cifA-T1	sr3WO-WOMelB	8019	23672
wPan	cifA-T2	N/A	N/A	20878
wRec	cifA-T1	N/A	N/A	11989
wRi	cifA-T1_1	sr3WO-WOMelB_1	8019	Complete
wRi	cifA-T1_2	sr3WO-WOMelB_2	8019	Complete
wRi	cifA-T2	sr1WO-WOCauB3	87587	Complete
wSan	cifA-T1	sr3WO-WOMelB_2	14173	Complete
wSan	cifA-T4_1	sr3WO-WOMelB_2	6465	Complete
wSan	cifA-T4_2	sr3WO-WOMelB_3	6465	Complete
wSbr	cifA-T4_2	sr3WO-WOMelB_3	6247	18529
wSbr	cifA-T2	sr3WO-WOMelB_1	7841	40393
wSeg	cifA-T5	N/A	N/A	12680
wSpa	cifA-T1	N/A	N/A	14866
wSpa	cifA-T1	sr3WO-WOMelB_2	6487	46136
wSpc	cifA-T1	sr3WO-WOMelB	8019	65505
wSpc	cifA-T2	N/A	N/A	15408
wSuz	cifA-T2	sr3WO-WOMelB_1	8019	64660
wSuz	cifA-T1_1	sr3WO-WOMelB_2	8019	65360
wSuz	cifA-T1_2	N/A	N/A	5185
wSuz	cifA-T2	N/A	N/A	34652
wTeis	cifA-T4	sr3WO-WOMelB_2	13018	Complete
wTeis	cifA-T1	sr3WO-WOMelB_2	6229	Complete
wTri	cifA-T1	sr3WO-WOMelB	8019	387196
wTri	cifA-T5	N/A	N/A	263923
wTris	cifA-T5	N/A	N/A	14794
wYak	cifA-T1	sr3WO-WOMelB_3	13254	Complete
wYak	cifA-T4-1	sr3WO-WOMelB_2	6465	Complete
wYak	cifA-T4_2	sr3WO-WOMelB_3	5863	Complete
wZta	cifA-T4_1	N/A	N/A	19384
wZta	cifA-T1_1	N/A	N/A	19384
wZta	cifA-T1_2	sr3WO-WOMelB_1	9310	17152
wZts	cifA-T1	sr3WO-WOMelB_1	8019	Complete
Bold indicates cifT1-sr3 copies that are associated and relevant to Figs. S2 and S5.
