## Supplementary Tables for "Calibrating and documenting host-switching and evolution of incompatibility loci for two closely related *Wolbachia* clades": TableS17_cifB_sr_distance_table.xlsx

### Sheet: TableS7_cifB_sr_distance(FINAL)
Wolbachia strain	Distance between sr3 and associated cifB-T1	Genes (N) between sr3 and associated cifB-T1	Genes between sr3 and associated cifB-T1 based on NCBI annotation	Contig length
wAna	1900	1	Ankyrin repeat domain protein	Complete
wAno	1900	1	Ankyrin repeat domain protein	20501
wAur	1900	1	Ankyrin repeat domain protein	18719
wInc	1900	1	Ankyrin repeat domain protein	Complete
wMel	1900	1	Ankyrin repeat domain protein	Complete
wPan	1900	1	Ankyrin repeat domain protein	23672
wRi_1	1900	1	Ankyrin repeat domain protein	Complete
wRi_2	1900	1	Ankyrin repeat domain protein	Complete
wSpc	1900	1	Ankyrin repeat domain protein	65505
wSuz	1900	1	Ankyrin repeat domain protein	65360
wTri	1900	1	Ankyrin repeat domain protein	387196
wAch	3814	2	Hypothetical protein x2	Complete
wBocq	3814	2	Hypothetical protein x2	14350
wZts	4427	1	Ankyrin repeat domain protein	Complete
wAra	5794	4	TomO hydrophobic C-terminal domain-containing protein; IS630 transposase-related protein; ankyrin repeat domain-containing protein; WD_0033/WD_0034 family tandem repeat-containing protein	91248
wZta	4639	3	Hypothetical protein; ankyrin repeat domain protein; hypothetical protein	17152
wBor	4481	2	ankyrin repeat domain protein; Hypothetical protein	368066
wTeis	9442	4	IS5 family transposase; Uncharacterized protein x2; ankyrin repeat domain protein	Complete
wYak	9678	4	IS5 family transposase; Uncharacterized protein; Uncharacterized protein (pseudo); ankyrin repeat domain protein	Complete
wSan	10597	5	IS5 family transposase x2; Uncharacterized protein; hypothetical protein (pseudo); ankyrin repeat domain protein	Complete
wDal	10194	8	Hypothetical protein x5; ankyrin repeat domain protein; Hsp20/alpha crystallin family protein; IS481 family transposase	105581
